# A metagenomic analysis of the wrackbed microbiome indicates a phylogeographic break along the North Sea - Baltic Sea transition zone

**DOI:** 10.1101/2021.11.01.466799

**Authors:** Emma L. Berdan, Fabian Roger, Alexandra Kinnby, Gunnar Cervin, Ricardo Pereyra, Mats Töpel, Maren Wellenreuther, Kerstin Johannesson, Roger K. Butlin, Carl André

## Abstract

Sandy beaches are biogeochemical hotspots that bridge marine and terrestrial ecosystems via the transfer of marine organic matter, such as seaweed (termed wrack). A keystone of this unique ecosystem is the microbial community, which helps to degrade wrack and re-mineralize nutrients. However, little is known about the wrackbed microbiome, its composition, trophic ecology, or how it varies over time and space. Here we characterize the wrackbed microbiome as well as the microbiome of a primary consumer, the seaweed fly *Coelopa frigida*, and examine how they change along one of the most studied ecological gradients in the world, the transition from the marine North Sea to the brackish Baltic Sea. We found that polysaccharide degraders dominated both the wrackbed and seaweed fly microbiomes but there were still consistent differences between wrackbed and fly samples. Furthermore, we observed a shift in both microbial communities and functionality between the North and Baltic Sea. These shifts were mostly due to changes in the frequency of different groups of known polysaccharide degraders (Proteobacteria and Bacteroidota). We hypothesize that microbes were selected for their abilities to degrade different polysaccharides corresponding to a shift in polysaccharide content in the seaweed communities of the North vs. Baltic Sea. Our results reveal the complexities of both the wracked microbial community, with different groups specialized to different roles, and the cascading trophic consequences of shifts in the near shore algal community.
