## Supplementary material for "A metagenomic analysis of the wrackbed microbiome indicates a phylogeographic break along the North Sea - Baltic Sea transition zone": Table S3

### Sheet: Sheet1
Table S3A - Welch's t-tests for differences in phylum abundance. Bold indicates significant p-values. Note that calculation of df includes standard deviations.
Table S3B - Means and Standard Deviations for Wrack vs. Larvae abundances and Baltic vs. Non-Baltic abundances
A.
	Larvae vs. Wrack			Baltic vs. Non-Baltic
Phylum	Welch's t	df	P	Welch's t	df	P
Desulfobacterota	-0.54275	26.212	0.5919	4.245	47.038	0.000102
Firmicutes	-0.57665	19.091	0.5709	6.6535	52.254	1.729e-08
Actinobacteriota	5.061	52.122	5.536e-06	-2.9109	71.749	0.004798
Patescibacteria	1.708	23.244	0.101	-1.6563	85.32	0.1013
Dependentiae	1.5946	73	0.1151	-1.5373	55.021	0.1299
Verrucomicrobiota	-2.9005	14.678	0.01118	-1.5172	83.551	0.133
Spirochaetota	-1.2378	21.567	0.2291	6.3802	33.716	2.879e-07
Campylobacterota	0.089225	35.36	0.9294	-0.75618	83.224	0.4517
Bacteroidota	-6.832	29.258	1.597e-07	4.0544	61.431	0.0001439
Proteobacteria	4.0146	24.953	0.0004785	-5.5185	56.534	8.887e-07
B.
Phylum	Larvae Mean	Larvae SD	Wrack Mean	Wrack SD	Baltic Mean	Baltic SD	Non-Baltic Mean	Non-Baltic SD
Desulfobacterota	0.00651206	0.00958792	0.0076563	0.00693072	0.0121054	0.0104679	0.0035225	0.00655538
Firmicutes	0.0598467	0.055313	0.0695491	0.0602181	0.105779	0.0530253	0.0353784	0.0387067
Actinobacteriota	0.0862748	0.0792366	0.0227483	0.0330261	0.0512062	0.0291448	0.0899242	0.0920099
Patescibacteria	0.0285407	0.0386342	0.0125633	0.0317806	0.0184842	0.0222376	0.0301871	0.0442341
Dependentiae	0.000845299	0.00456014	0	0	2.70643e-05	5.56487e-05	0.00110105	0.00522735
Verrucomicrobiota	0.00880423	0.0078421	0.0260761	0.0227908	0.00937748	0.00730776	0.0130928	0.0156591
Spirochaetota	0.0271577	0.0461671	0.0420476	0.0416964	0.0684873	0.0548235	0.00679108	0.0116631
Campylobacterota	0.0466694	0.0672659	0.0455593	0.037479	0.0409139	0.0346148	0.0497636	0.0750776
Bacteroidota	0.211271	0.156627	0.43019	0.102122	0.33793	0.166547	0.195271	0.149203
Proteobacteria	0.524078	0.197044	0.34361	0.149803	0.355689	0.193929	0.574968	0.156834
