## Supplementary material for "A metagenomic analysis of the wrackbed microbiome indicates a phylogeographic break along the North Sea - Baltic Sea transition zone": Table S2

### Sheet: Supplemental_table_1.csv
Sample ID	type	Population	Genotype	Year	Million Reads	ASV Counts	Number of OTUs	ShannonH
B1	larvae	Justoya	BB	2016	0.03	10969	58	3.13356
B15	larvae	Justoya	NA	2016	0.19	103387	806	4.31937
B2	larvae	Justoya	NA	2016	0.08	48293	331	2.23402
B20	larvae	Justoya	AB	2016	0.05	24460	326	3.86503
B22	larvae	Justoya	AA	2016	0.06	29143	331	3.61754
B23	larvae	Justoya	NA	2016	0.08	44292	435	3.6828
B24	larvae	Justoya	NA	2016	0.07	41619	380	3.3591
B26	larvae	Justoya	AB	2016	0.07	35563	430	3.77827
B3	larvae	Justoya	AB	2016	0.11	48214	538	4.28708
B4	larvae	Justoya	AB	2016	0.17	58397	196	4.01368
B5	larvae	Justoya	NA	2016	0.15	94720	535	1.97079
B6	larvae	Justoya	AB	2016	0.13	26972	121	3.85886
B7	larvae	Justoya	NA	2016	0.07	30568	87	2.66853
B8	larvae	Justoya	BB	2016	0.25	63824	145	3.75587
B9	larvae	Justoya	NA	2016	0.17	44590	132	4.08391
Justoya-1-2	wrack	Justoya	NA	2016	0.23	132852	1421	5.32762
Justoya-2-1	wrack	Justoya	NA	2016	0.22	128899	1255	5.06668
Justoya-3-2	wrack	Justoya	NA	2016	0.21	118270	1396	5.42575
M1	larvae	Magnarp	AB	2016	0.11	43705	196	3.90347
M10	larvae	Magnarp	AA	2016	0.07	29812	522	3.24435
M11	larvae	Magnarp	AB	2016	0.1	48856	106	3.23576
M12	larvae	Magnarp	AB	2016	0.17	92633	109	3.10368
M13	larvae	Magnarp	AB	2016	0.14	44677	104	3.73082
M14	larvae	Magnarp	BB	2016	0.27	131339	384	4.36252
M15	larvae	Magnarp	AB	2016	0.14	72805	96	3.19533
M16	larvae	Magnarp	AB	2016	0.11	59785	85	2.86553
M17	larvae	Magnarp	AB	2016	0.18	65000	122	3.25167
M18	larvae	Magnarp	BB	2016	0.19	97298	142	3.4621
M3	larvae	Magnarp	BB	2016	0.07	31281	82	3.18928
M4	larvae	Magnarp	AB	2016	0.09	38293	94	3.6422
M6	larvae	Magnarp	AB	2016	0.12	61640	847	4.78512
M7	larvae	Magnarp	AB	2016	0.08	47276	95	3.25479
M8	larvae	Magnarp	AB	2016	0.08	38279	108	3.68676
M9	larvae	Magnarp	AA	2016	0.07	19675	501	4.70961
Magnarp-1-1	wrack	Magnarp	NA	2016	0.29	172151	1143	5.1036
Magnarp-2-2	wrack	Magnarp	NA	2016	0.22	127568	920	4.78834
Magnarp-3-1	wrack	Magnarp	NA	2016	0.21	122138	1041	4.948
SE1	larvae	Skeie	BB	2016	0.13	53540	365	2.58211
SE10	larvae	Skeie	AB	2016	0.27	164175	610	2.74563
SE13	larvae	Skeie	AB	2016	0.09	42692	130	3.75068
SE15	larvae	Skeie	AA	2016	0.23	77657	138	3.80071
SE19	larvae	Skeie	BB	2016	0.15	64694	372	2.28784
SE2	larvae	Skeie	AB	2016	0.08	35362	306	2.77651
SE20	larvae	Skeie	AB	2016	0.12	46541	302	2.99524
SE21	larvae	Skeie	BB	2016	0.24	148779	820	3.00818
SE22	larvae	Skeie	AB	2016	0.14	65720	374	2.88508
SE23	larvae	Skeie	AB	2017	0.24	96723	153	4.14973
SE3	larvae	Skeie	AB	2016	0.06	29356	52	1.90933
SE4	larvae	Skeie	BB	2016	0.08	39574	96	3.15695
SE5	larvae	Skeie	BB	2016	0.21	132504	642	2.81053
SE6	larvae	Skeie	AB	2016	0.15	83476	902	3.17277
SE7	larvae	Skeie	AB	2016	0.19	84106	162	3.32752
SE8	larvae	Skeie	AB	2016	0.29	167788	725	3.11944
Skeie-1-1	wrack	Skeie	NA	2016	0.25	143716	763	4.70552
Skeie-2-2	wrack	Skeie	NA	2016	0.23	138873	739	4.78289
Skeie-3-1	wrack	Skeie	NA	2016	0.26	154096	739	4.54084
SM10	larvae	Smygehuk	AB	2016	0.34	173174	1099	4.45676
SM13	larvae	Smygehuk	AB	2016	0.19	85098	818	4.5073
SM14	larvae	Smygehuk	BB	2016	0.13	66601	1043	4.7154
SM15	larvae	Smygehuk	AB	2016	0.1	44255	894	4.9242
SM16	larvae	Smygehuk	AB	2016	0.11	50338	902	5.29243
SM17	larvae	Smygehuk	AB	2016	0.13	64319	1036	4.74769
SM18	larvae	Smygehuk	AA	2016	0.08	33639	828	4.97429
SM19	larvae	Smygehuk	AB	2016	0.13	69600	975	4.03493
SM2	larvae	Smygehuk	AB	2016	0.14	65249	716	5.35568
SM20	larvae	Smygehuk	AB	2016	0.09	48064	579	2.02233
SM21	larvae	Smygehuk	AB	2016	0.08	50404	699	2.34351
SM22	larvae	Smygehuk	AA	2016	0.17	95610	732	1.80607
SM23	larvae	Smygehuk	AB	2017	0.21	103702	405	3.37824
SM3	larvae	Smygehuk	AB	2016	0.23	97732	991	5.29226
SM5	larvae	Smygehuk	AB	2016	0.31	142413	1386	5.14325
SM6	larvae	Smygehuk	BB	2016	0.12	49710	737	4.52867
SM8	larvae	Smygehuk	BB	2016	0.22	105977	1239	5.26574
Smyg-1-1	wrack	Smygehuk	NA	2016	0.3	178905	1691	5.46475
Smyg-2-1	wrack	Smygehuk	NA	2016	0.26	156994	1573	4.66633
Smyg-3-1	wrack	Smygehuk	NA	2016	0.28	172258	1453	4.87116
Y1	larvae	Ystad	NA	2016	0.18	102797	704	4.39401
Y12	larvae	Ystad	NA	2016	0.16	92672	706	4.65701
Y14	larvae	Ystad	NA	2016	0.19	111805	670	3.70199
Y19	larvae	Ystad	NA	2016	0.19	105118	779	4.49639
Y2	larvae	Ystad	NA	2016	0.1	46925	478	4.49229
Y3	larvae	Ystad	NA	2016	0.25	145634	715	3.97447
Y4	larvae	Ystad	NA	2016	0.3	171765	869	4.68781
Y5	larvae	Ystad	NA	2016	0.53	325949	652	2.50049
Y6	larvae	Ystad	NA	2016	0.24	139253	740	4.14011
Y7	larvae	Ystad	NA	2016	0.31	186662	926	3.90794
Ystad-1-2	wrack	Ystad	NA	2016	0.13	78277	591	3.86773
Ystad-2-1	wrack	Ystad	NA	2016	0.16	95419	643	4.29396
Ystad-3-2	wrack	Ystad	NA	2016	0.14	85647	1091	4.45443
