## Supplementary material for "A metagenomic analysis of the wrackbed microbiome indicates a phylogeographic break along the North Sea - Baltic Sea transition zone": Table S1

### Sheet: Sheet1
Skeie
80% Ulva spp.
5% Laminaria spp.
5% Red Stringy
3% Porphyra spp.
2% Nemalion spp.
2% Chondorous spp.
Ystad
<1% Ulva spp.
5% Fucus spp.
80% Furcellaria spp.
15% Red Stringy
Smyggahuk
45% Fucus spp.
50% Furcellaria spp.
5% Ulva spp.
Magnarp
65% Fucus spp.
15% Furcellaria spp.
1% Zostera spp.
19% red stringy (Ceranium, Polyphonia, Cystoclonium, etc)
